# Hydrodynamics structure the physiological trajectory and bloom dynamics of a harmful diatom species across neighboring coastal ecosystems

**DOI:** 10.64898/2026.10.05.756714

**Authors:** Mickael Le Gac, Léa Prigent, Julien Quéré, Florian Caradec, Fabienne Hervé, Emilie Rabiller, Zouher Amzil, Martin Plus

## Abstract

Hydrodynamics is a strong regulator of phytoplankton cell densities and population connectivity. However, the extent to which hydrodynamics, specifically dilution and advection, dictates the internal physiological state and overall bloom dynamics remains poorly understood. We conducted an integrated study of the harmful diatom *Pseudo-nitzschia australis* in two neighboring coastal bays with similar abiotic conditions but contrasting bloom trajectories. Using a combination of field observations, transcriptomics, domoic acid (DA) measurements, and hydrodynamic simulations, we show that a three-fold difference in dilution rates alone explains a 25-day shift in bloom timing and an order-of-magnitude difference in cell densities. Transcriptomic profiling revealed distinct metabolic and stress-associated gene modules that synchronized with hydrodynamically-mediated nutrient depletion rate, linking residence times to cellular mortality. Furthermore, directional connectivity between the bays may explain population-level toxin heterogeneity, as advection of older cells, releasing DA outside the cells, may have decreased the proportion of intracellular DA in the destination bay. Our results illustrate that hydrodynamics do not merely modulate population transport; they structure the full physiological life cycle of a bloom, from initiation to nutrient-driven demise. This highlights the necessity of considering hydrodynamics as a primary explanation for bloom dynamics with cascading effects on bloom onset, cell density, nutrient consumption, cell physiology and mortality.
