## Supplementary table 1 for "Hydrodynamics structure the physiological trajectory and bloom dynamics of a harmful diatom species across neighboring coastal ecosystems"

Dates	Stations	Abondance_PSN_MO	Toxines_intra	Toxines_intra_per_cell	Toxines_extra	ratio_tox_intra	Rel_Ab_australis_metaT	Abs_ab_australis	ME1	ME2	ME3	ME4	ME5	Temperature	Salinity	N:P	N:Si	Si:P	Nitrate+Nitrite	Phosphate	Silicate	Picophyto_abun	Nanophyto_abun	Microphyto_abun	MOY_MES	PAR_moy_4j	PAR_hour	hauteur_vaguemeanday	Courants_12h	ENA_ref
26/02/2021	Dinan-Kerloch	1600	NA	NA	NA	NA	NA	NA	NA	NA	NA	NA	NA	11	30.8	72.8	1.4	51.5	26.73	0.37	18.90	32940	2650	128	7.6	NA	963	0.73	0.02	NA
02/03/2021	Dinan-Kerloch	1300	1.7	3	20.9	0.08	0.42	548	NA	NA	NA	NA	NA	9.5	31.8	58.0	1.8	32.1	23.61	0.41	13.08	27707	1679	119	5.8	479	48	0.63	0.03	ERR9850557
05/03/2021	Dinan-Kerloch	2200	24.5	22	0	1.00	0.50	1090	NA	NA	NA	NA	NA	9.7	31	87.0	1.8	48.4	30.00	0.35	16.71	32444	1883	163	2.0	319	226	0.62	0.03	ERR9850566
09/03/2021	Dinan-Kerloch	23800	104.4	6	NA	NA	0.68	16167	0.08	-0.26	0.10	-0.07	0.18	9.4	30.1	89.2	1.7	53.8	25.07	0.28	15.11	53616	2229	326	3.4	497	722	0.62	0.01	ERR9850579
12/03/2021	Dinan-Kerloch	6200	46.8	12	9.1	0.84	0.62	3841	NA	NA	NA	NA	NA	10.9	31.5	65.8	1.9	34.9	26.51	0.40	14.05	28162	1377	213	6.1	345	476	0.85	0.05	ERR9850589
16/03/2021	Dinan-Kerloch	7800	64.2	12	0	1.00	0.68	5335	0.26	-0.14	-0.38	0.21	-0.08	10.9	31.5	92.3	2.5	36.7	29.71	0.32	11.82	40060	1682	177	2.3	316	498	0.54	0.03	ERR9850600
19/03/2021	Dinan-Kerloch	1600	12.6	15	102.8	0.11	0.51	816	NA	NA	NA	NA	NA	10.1	31.7	80.2	2.5	32.4	29.11	0.36	11.76	25410	1247	93	3.8	327	114	0.73	0.02	ERR9850610
23/03/2021	Dinan-Kerloch	34700	105.7	NA	345.1	0.23	NA	NA	NA	NA	NA	NA	NA	8.7	25.2	72.3	1.0	75.9	21.98	0.30	23.08	52315	2347	423	3.3	440	311	0.37	0.02	NA
26/03/2021	Dinan-Kerloch	22900	669.3	NA	13720.6	0.05	NA	NA	NA	NA	NA	NA	NA	10.6	32.1	97.4	6.0	16.3	20.85	0.21	3.48	47973	1664	306	16.1	454	558	0.79	0.04	NA
30/03/2021	Dinan-Kerloch	125300	498.5	9	6783.8	0.07	0.44	55420	0.11	0.09	-0.13	0.00	0.16	11.2	32.6	79.1	4.3	18.4	13.05	0.17	3.04	41712	2148	259	3.4	429	171	0.78	0.04	ERR9850630
02/04/2021	Dinan-Kerloch	207200	566.9	NA	7844	0.07	NA	NA	NA	NA	NA	NA	NA	12	32.8	128.0	3.0	42.1	12.67	0.10	4.17	15469	1517	60	3.9	531	726	0.34	0.02	NA
06/04/2021	Dinan-Kerloch	8700	1.9	1	3322.6	0.00	0.19	1692	0.11	0.08	-0.04	-0.17	0.09	9.8	34.2	56.4	2.7	21.0	10.55	0.19	3.93	NA	NA	NA	0.9	658	1068	0.34	0.02	ERR9850572
09/04/2021	Dinan-Kerloch	200	3.3	NA	24.7	0.12	0.48	95	NA	NA	NA	NA	NA	11.3	33.2	44.7	2.3	19.3	9.21	0.21	3.98	5428	NA	195	3.2	465	638	0.19	0.02	ERR9850583
13/04/2021	Dinan-Kerloch	200	0.6	NA	107.8	0.01	NA	NA	NA	NA	NA	NA	NA	9.5	34.4	75.3	4.4	17.0	10.92	0.15	2.47	9657	5042	70	1.9	528	228	0.21	0.03	NA
16/04/2021	Dinan-Kerloch	100	1.5	NA	68.4	0.02	0.42	42	NA	NA	NA	NA	NA	9.7	33.9	46.6	0.8	55.8	3.45	0.07	4.13	31767	6383	207	0.7	712	255	0.34	0.02	ERR9850604
26/02/2021	Lanveoc	200	NA	NA	NA	NA	0.46	91	NA	NA	NA	NA	NA	10.7	31.8	88.4	2.3	38.2	33.69	0.38	14.55	36253	1497	273	3.1	NA	822	0.06	0.1	ERR9850624
02/03/2021	Lanveoc	100	1.4	NA	11.1	0.11	0.38	38	NA	NA	NA	NA	NA	10.1	32	80.9	2.2	36.6	32.68	0.40	14.78	29927	1152	250	2.7	478	360	0.11	0.13	ERR9850558
05/03/2021	Lanveoc	100	2.8	NA	NA	NA	0.42	42	NA	NA	NA	NA	NA	9.7	31.9	101.3	3.1	32.8	45.89	0.45	14.85	24128	1344	379	3.6	333	1072	0.21	0.09	ERR9850567
09/03/2021	Lanveoc	1700	14.3	16	16.4	0.47	0.53	906	NA	NA	NA	NA	NA	9.8	31.9	103.5	2.5	41.3	37.58	0.36	14.99	26844	1333	375	1.8	504	721	0.06	0.07	ERR9850580
12/03/2021	Lanveoc	200	3.8	NA	0	NA	0.40	81	NA	NA	NA	NA	NA	10.8	31.7	86.6	2.4	35.9	34.03	0.39	14.11	21501	1192	298	2.7	349	317	0.51	0.1	ERR9850590
16/03/2021	Lanveoc	2100	8.2	9	20.8	0.28	0.41	867	NA	NA	NA	NA	NA	10.8	31.7	92.3	2.8	33.5	36.62	0.40	13.29	25581	1241	256	2.3	332	336	0.16	0.1	ERR9850601
19/03/2021	Lanveoc	3200	39.2	26	97.2	0.29	0.47	1515	NA	NA	NA	NA	NA	10.4	31.8	86.3	2.5	35.0	32.12	0.37	13.01	36242	1977	566	2.5	343	458	0.26	0.08	ERR9850611
23/03/2021	Lanveoc	8300	58	11	330.8	0.15	0.66	5512	0.11	-0.06	0.07	0.01	0.17	10.6	32	112.5	3.0	37.9	30.14	0.27	10.15	42739	1519	462	1.6	447	1129	0.08	0.04	ERR9850619
26/03/2021	Lanveoc	14400	178.4	19	129.4	0.58	0.64	9244	0.14	0.01	-0.18	0.07	0.13	10.6	31.8	128.5	3.0	42.2	25.58	0.20	8.39	34380	1264	592	2.9	460	281	0.43	0.07	ERR9850627
30/03/2021	Lanveoc	63500	657.7	15	3142.1	0.17	0.70	44348	0.25	0.01	-0.39	-0.08	-0.05	10.8	32.7	98.5	3.9	25.1	17.34	0.18	4.42	21835	1437	348	1.8	455	49	0.13	0.14	ERR9850631
02/04/2021	Lanveoc	21600	257.7	31	3720	0.06	0.39	8449	-0.10	0.20	0.17	-0.18	-0.04	12.7	33.1	77.7	6.1	12.8	13.83	0.18	2.28	11963	1500	325	5.4	515	1360	0.34	0.11	ERR9850560
06/04/2021	Lanveoc	44000	274	18	2402.2	0.10	0.35	15584	-0.32	0.28	-0.01	-0.27	-0.06	10.6	33.1	203.5	5.9	34.3	13.84	0.07	2.33	7079	1725	280	2.2	667	1130	0.19	0.05	ERR9850573
09/04/2021	Lanveoc	8600	79.3	23	1331.4	0.06	0.40	3423	-0.09	0.30	-0.25	0.02	-0.17	10.9	33	133.0	14.7	9.1	9.58	0.07	0.65	3859	1056	223	1.9	492	356	0.02	0.08	ERR9850584
13/04/2021	Lanveoc	1200	35.3	NA	50.4	0.41	NA	NA	NA	NA	NA	NA	NA	11	33.9	199.8	4.8	41.9	12.79	0.06	2.68	7961	2763	260	2.4	495	792	0.09	0.11	NA
16/04/2021	Lanveoc	3100	8.5	7	0	NA	0.37	1144	NA	NA	NA	NA	NA	11.3	33.9	119.6	6.0	19.9	10.40	0.09	1.73	14886	4020	472	2.5	715	1399	0.13	0.09	ERR9850605
26/02/2021	Sainte-Anne	100	NA	NA	NA	NA	0.39	39	NA	NA	NA	NA	NA	9.7	30.7	81.1	2.1	39.3	38.59	0.48	18.70	24170	1690	422	1.9	NA	95	0.28	0.15	ERR9850625
02/03/2021	Sainte-Anne	100	0.4	NA	0	NA	NA	NA	NA	NA	NA	NA	NA	11.1	31.2	97.7	2.0	48.6	45.34	0.46	22.57	26066	1483	239	2.7	484	48	0.21	0.19	NA
05/03/2021	Sainte-Anne	100	0.3	NA	18.2	0.02	0.36	36	NA	NA	NA	NA	NA	10.2	31.9	412.5	2.2	188.1	284.60	0.69	129.80	15983	1240	208	5.3	317	793	0.29	0.16	ERR9850568
09/03/2021	Sainte-Anne	100	5.7	NA	27.2	0.17	0.42	42	-0.53	-0.06	0.33	0.57	-0.50	10.6	31.5	102.9	2.2	45.8	41.05	0.40	18.27	25250	1921	405	1.2	475	325	0.83	0.13	ERR9850581
12/03/2021	Sainte-Anne	600	1.8	7	68.2	0.03	0.40	241	NA	NA	NA	NA	NA	10.1	31.4	85.9	2.4	35.3	38.23	0.45	15.71	28673	1631	165	4.2	320	83	1.01	0.15	ERR9850591
16/03/2021	Sainte-Anne	100	3.9	NA	35	0.10	0.37	37	NA	NA	NA	NA	NA	10.1	31.4	105.2	2.3	46.1	55.46	0.53	24.31	27520	1697	159	7.9	341	100	0.22	0.16	ERR9850602
19/03/2021	Sainte-Anne	700	3.7	13	45.2	0.08	0.42	294	NA	NA	NA	NA	NA	10.8	27.1	265.5	2.5	108.0	127.16	0.48	51.73	24725	1360	211	7.7	339	634	0.22	0.15	ERR9850612
23/03/2021	Sainte-Anne	1000	12.1	26	85.8	0.12	0.47	471	NA	NA	NA	NA	NA	11.4	27.4	350.4	2.5	139.4	102.33	0.29	40.69	45303	1512	484	2.4	414	889	0.16	0.09	ERR9850620
26/03/2021	Sainte-Anne	44900	564.3	16	1349.9	0.29	0.77	34649	-0.24	-0.04	0.33	-0.12	-0.27	10.9	32.3	123.2	2.8	43.4	25.25	0.21	8.89	29779	1195	352	3.9	435	482	0.79	0.14	ERR9850628
30/03/2021	Sainte-Anne	44800	309.5	13	416.4	0.43	0.53	23813	-0.15	0.07	0.19	-0.17	-0.12	13.5	30.4	144.2	2.7	53.6	60.29	0.42	22.41	22632	1773	194	9.3	423	1379	0.32	0.19	ERR9850632
02/04/2021	Sainte-Anne	59700	304	11	2861.3	0.10	0.47	27917	0.14	0.12	-0.35	0.06	-0.15	11.1	31.7	198.7	2.4	81.6	31.00	0.16	12.73	12827	1529	492	3.6	513	59	0.30	0.18	ERR9850561
06/04/2021	Sainte-Anne	23500	141	16	3270.9	0.04	0.38	8993	-0.30	0.22	0.26	-0.08	-0.44	11.7	32.3	179.5	2.6	69.1	29.80	0.17	11.48	5139	1497	183	1.1	662	884	0.10	0.1	ERR9850574
09/04/2021	Sainte-Anne	3300	47.1	NA	1046.4	0.04	NA	NA	NA	NA	NA	NA	NA	11	33.2	77.5	3.1	25.4	12.71	0.16	4.16	4979	964	157	2.2	484	11	0.09	0.14	NA
13/04/2021	Sainte-Anne	3600	6.7	5	2.1	NA	0.35	1258	NA	NA	NA	NA	NA	14.5	26.4	374.4	2.3	160.5	127.28	0.34	54.57	11807	3497	218	6.3	488	668	0.10	0.16	ERR9850597
16/04/2021	Sainte-Anne	100	1.1	NA	0	NA	0.38	38	NA	NA	NA	NA	NA	13.9	26.9	391.2	0.6	644.0	81.36	0.21	133.95	13154	3937	983	2.8	692	1484	0.14	0.16	ERR9850606
26/02/2021	Telgruc	14900	NA	NA	NA	NA	0.57	8420	NA	NA	NA	NA	NA	10.4	32	59.3	1.8	33.4	19.50	0.33	11.00	19729	1833	100	3.5	NA	959	0.57	0.03	ERR9850626
02/03/2021	Telgruc	5300	17.5	6	3	0.85	0.52	2759	0.12	-0.12	-0.05	0.29	0.19	10	32.2	75.8	1.8	41.4	30.01	0.40	16.41	23242	1265	130	4.3	487	269	0.44	0.03	ERR9850559
05/03/2021	Telgruc	6700	60.5	13	0	1.00	0.69	4597	0.18	-0.30	0.13	0.06	0.06	9.7	32.3	69.8	2.1	33.8	31.56	0.45	15.26	26029	1453	165	2.0	306	881	0.33	0.03	ERR9850569
09/03/2021	Telgruc	101400	743	9	324.2	0.70	0.79	80233	0.08	-0.31	0.21	-0.14	0.20	9.8	32	102.7	2.6	39.9	33.18	0.32	12.89	38292	932	78	1.7	522	1127	0.42	0.02	ERR9850582
12/03/2021	Telgruc	98200	666.5	9	803.6	0.45	0.73	71689	0.13	-0.19	0.05	-0.04	0.23	10.3	31.5	58.7	1.7	34.7	26.78	0.46	15.82	29684	1251	89	8.1	380	479	1.65	0.09	ERR9850592
16/03/2021	Telgruc	67000	704.3	16	2	1.00	0.64	42918	0.21	-0.18	-0.06	-0.14	0.19	10.3	31.5	75.8	2.4	31.1	30.61	0.40	12.58	23939	1544	83	4.6	335	502	0.37	0.03	ERR9850603
19/03/2021	Telgruc	203800	5089.6	31	6139.1	0.45	0.79	161662	0.17	-0.23	0.02	-0.24	0.05	9.8	32.4	154.9	4.3	35.9	24.62	0.16	5.71	18931	1545	174	2.9	318	244	0.41	0.04	ERR9850613
23/03/2021	Telgruc	498000	6301.3	15	8.7	1.00	0.82	409484	0.01	-0.17	0.08	-0.21	0.19	9.9	32.7	205.2	11.5	17.9	19.29	0.09	1.68	19964	1925	465	1.8	471	908	0.27	0.01	ERR9850621
26/03/2021	Telgruc	47200	203.2	12	NA	NA	0.36	16924	-0.14	0.22	0.05	0.23	-0.19	10.4	32.3	283.7	10.4	27.4	22.13	0.08	2.14	14090	1334	338	4.8	494	404	1.05	0.05	ERR9850629
30/03/2021	Telgruc	202300	81.2	3	4599.9	0.02	0.15	29649	-0.22	0.46	-0.15	0.38	0.21	12.3	32	176.6	18.1	9.7	18.72	0.11	1.03	17117	2728	349	4.3	444	762	0.74	0.03	ERR9850633
02/04/2021	Telgruc	43300	33.9	5	3725	0.01	0.17	7168	NA	NA	NA	NA	NA	12.6	32.9	76.8	7.6	10.1	15.81	0.21	2.09	8701	585	162	6.3	537	1249	0.23	0.04	ERR9850562
06/04/2021	Telgruc	300	0.8	NA	5.4	NA	NA	NA	NA	NA	NA	NA	NA	8.7	34.1	34.3	2.5	13.6	12.19	0.36	4.82	NA	NA	82	2.0	672	465	0.15	0.02	NA
09/04/2021	Telgruc	100	0.8	NA	1.9	NA	NA	NA	NA	NA	NA	NA	NA	10.5	34.1	48.0	3.7	12.9	11.96	0.25	3.20	4605	1304	64	1.6	488	1014	0.07	0.02	NA
13/04/2021	Telgruc	100	0.1	NA	13.4	0.01	NA	NA	NA	NA	NA	NA	NA	9.8	34.7	114.2	5.3	21.4	19.53	0.17	3.67	6334	5220	248	1.4	527	546	0.11	0.03	NA
16/04/2021	Telgruc	100	0.3	NA	80	0.00	0.44	44	NA	NA	NA	NA	NA	10.2	34.5	103.9	1.8	57.1	6.44	0.06	3.54	29946	15823	644	2.3	726	902	0.15	0.04	ERR9850607
